# The actin networks of chytrid fungi reveal evolutionary loss of cytoskeletal complexity in the fungal kingdom

**DOI:** 10.1101/2020.06.12.142943

**Authors:** Sarah M. Prostak, Kristyn A. Robinson, Margaret A. Titus, Lillian K. Fritz-Laylin

## Abstract

Cells from across the eukaryotic tree use actin polymers and a number of conserved regulators for a wide variety of functions including endocytosis, cytokinesis, and cell migration. Despite this conservation, the actin cytoskeleton has undergone significant evolution and diversification, highlighted by the differences in the actin cytoskeletal networks of mammalian cells and yeast. Chytrid fungi diverged before the emergence of the Dikarya (multicellular fungi and yeast), and therefore provide a unique opportunity to study the evolution of the actin cytoskeleton. Chytrids have two life stages: zoospore cells that can swim with a flagellum, and sessile sporangial cells that, like multicellular fungi, are encased in a chitinous cell wall. Here we show that zoospores of the amphibian-killing chytrid *Batrachochytrium dendrobatidis (Bd)* build dynamic actin structures that resemble those of animal cells, including pseudopods, an actin cortex, and filopodia-like actin spikes. In contrast, *Bd* sporangia assemble actin patches similar to those of yeast, as well as perinuclear actin shells. Our identification of actin cytoskeletal elements in the genomes of five species of chytrid fungi indicate that these actin structures are controlled by both fungal-specific components as well as actin regulators and myosin motors found in animals but not other fungal lineages. The use of specific small molecule inhibitors indicate that nearly all of *Bd*’s actin structures are dynamic and use distinct nucleators: while pseudopods and actin patches are Arp2/3-dependent, the actin cortex appears formin-dependent, and actin spikes require both nucleators. The presence of animal- and yeast-like actin cytoskeletal components in the genome combined with the intermediate actin phenotypes in *Bd* suggests that the simplicity of the yeast cytoskeleton may be due to evolutionary loss.
