## Supplemental Table 1 for "The actin networks of chytrid fungi reveal evolutionary loss of cytoskeletal complexity in the fungal kingdom"

### Sheet: Sheet1
			NCBI/Genbank Accession Numbers					Uniprot Accession Numbers						Notes
Class	Protein		Bd	Bs	Sp	Rg	Am	Human	D. discoideum	S. cerevisiae	S. pombe	A. thaliana
Actin	Actin		XP_006676494.1	OON04370.1	XP_016604925.1	ORY49604.1	KNE62459.1	P60709	P07830	P60010*	P10989	P0CJ46	P53492	*this uniprot accession represents all 16 major actin genes in Dictyostelium (act1-16)
						ORY37784.1		P63261				Q96292	Q96293
						ORY37784.1		P68133				P0CJ47	P93738
								P62736				P53494	P53496
								P63267				Q8RYC2	P53497
								P68032
Nucleators	Formins		XP_006680206.1	OON02955.1	XP_016609770.1	ORY53477.1	KNE62139.1 + KNE62140.1	Q9Y613	Q54N00	P41832	O94532	Q9SRR2	P0C5K5	* truncated FH2 domain only and was not included in any analysis.
			XP_006680465.1	OON09123.1	XP_016609761.1	ORY50340.1	KNE63115.1	O95466	Q54KF1	P40450	Q10059	Q9MA60	O22824
			XP_006675776.1	OON10647.1	XP_016611853.1	ORY46026.1	KNE72797.1	Q8IVF7	Q54WH2		Q10719	Q9C7S1	O23373	For budding yest bni1 domain architecture see Moseley and Goode, 2005 (10.1074/jbc.M503094200)
			XP_006675543.1	OON06346.1	XP_016606291.1	ORY46039.1	KNE62292.1	Q96PY5	Q5TJ57			Q9LVN1	O48682
				OOM99411.1		ORY46833.1	KNE67880.1	Q9NZ56	Q5TJ56			Q9C6S1	Q94B77
				OOM98944.1*			KNE71445.1	Q27J81	Q1ZXK2			P0C5K2	Q9FJX6
							KNE54373.1 + KNE54374.1	Q2V2M9	Q54SP2			P0C5K3	Q9XIE0
							KNE57622.1	Q9NSV4	Q5TJ55			Q9FF15	O04532
							KNE56027.1 + KNE56028.1 + KNE56029.1	O60610	Q54ER5			Q9LH02	Q8GX37
								O60879	Q54PI9			Q9SK28
								Q68DA7				Q9FF14
								Q9C0D6				Q9SE97
								Q9Y4D1				Q9FLQ7
								Q86T65				P0C5K4
								A4D2P6
	Arp2/3 Complex	Arp2	XP_006682853.1	OON02445.1	XP_016609110.1	ORY42819.1	KNE54903.1	P61160	O96621	P32381	Q9UUJ1	Q9LSD6
							KNE56552.1
		Arp3	XP_006680647.1	OON03208.1	XP_016606633.1	ORY44480.1	KNE57278.1	P61158	P42528	P47117	P32390	Q9SAF1
							KNE66013.1	Q9P1U1
		ARPC1/Arc40	XP_006675163.1	OON10701.1	XP_016608752.1	ORY45988.1	KNE64885.1	O15143	O96622	P38328	P78774	O80856
							KNE63704.1	Q92747				Q9SJW6
		ARPC2/Arc35	XP_006675133.1	OON10413.1	XP_016612535.1	ORY51026.1	KNE67526.1	O15144	O96623	P53731	O14241	Q8LGI3
							KNE64006.1					F4IVU1
		ARPC3/Arc19	XP_006677901.1	OON08008.1	XP_016605497.1	ORY44067.1	KNE66886.1	P59998	O96625	P33204	Q92352	F4JUL9
		ARCPC4/Acr18	XP_006679761.1	OON08438.1	XP_016609077.1	ORY37416.1	KNE56405.1	O15145	O96624	Q05933	Q9Y7J4	Q1ECJ7
							KNE54756.1
		ARPC5/Arc15	XP_006680722.1	OON06515.1	XP_016603906.1	ORY38142.1	KNE73033.1	O15511	O96626	P40518	Q10316	Q9M117
							KNE67927.1	Q9BPX5				B3H6Y2
	Spire		Not Present	Not Present	Not Present	Not Present	Not Present	Q08AE8	Not Present	Not Present	Not Present	Not Present
								Q8WWL2
Arp2/3 Complex Activators	WASP		XP_006675251.1	OON04287.1	XP_006675251.1	ORY37435.1	KNE58346.1	P42768	Q9GSG9	Q12446	O36027	Not Present
							KNE72913.1	O00401	Q7KWP7
							KNE72674.1		Q54QH4
							KNE65503.1
	WISH/SPIN/DIP1		XP_006679530.1	Not Present	XP_016612574.1	ORY48256.1	KNE63996.1	Q9NZQ3	Not Present	Q12342	O74771	Not Present
							KNE67536.1
	SCAR/WAVE Complex	SCAR/WAVE	XP_006675806.1	OON05062.1	XP_016611288.1	Not Present	KNE61808.1	Q9Y6W5	Q54NF8	Not Present	Not Present	Q5XPJ9		* Sequence is missing the VCA region
							KNE62803.1*	Q92558				Q6AWX6
								Q9UPY6				Q6AWX6
												Q6AWX6
		PIR121	XP_006675724.1	OON10348.1	XP_016609731.1	Not Present	KNE69033.1	Q96F07	Q6UK63	Not Present	Not Present	Q5S2C3
							KNE66977.1 + KNE66976.1	Q7L576
		Nap1	XP_006682516.1	OON04696.1	XP_016612549.1	Not Present	KNE65716.1	Q9Y2A7	Q869Q3	Not Present	Not Present	Q5S2C4
				OON01952.1			KNE62596.1	P55160
		HSPC300	XP_006681772.1	OON11368.1	XP_016611908.1	Not Present	KNE66701.1	Q8WUW1	Q54X65	Not Present	Not Present	Q94JY4
							KNE70052.1
		Abi	XP_006679219.1	OON09769.1	XP_016612823.1	Not Present	KNE63471.1	Q8IZP0	Q55FT9	Not Present	Not Present	Q8S8M5
								Q9NYB9				Q9M3A3
								Q9P2A4				Q6NMC6
												Q9FHY1
	WASH Complex	WASH	Not Present	Not Present	Not Present	Not Present	Not Present	A8K0Z3 (V)	Q54CK9	Not Present	Not Present	Not Present		(V), variable copy number per person
		FAM21	Not Present	Not Present	Not Present	Not Present	Not Present	Q641Q2	Q552E2	Not Present	Not Present	Not Present
								Q9Y4E1
		Strumpellin	Not Present	Not Present	Not Present	Not Present	Not Present	Q12768	Q54IR8	Not Present	Not Present	Not Present
		SWIP	Not Present	Not Present	Not Present	Not Present	Not Present	Q2M389	Q54R74	Not Present	Not Present	Not Present
		CCDC53	Not Present	Not Present	Not Present	Not Present	Not Present	Q9Y3C0	Q55FU3	Not Present	Not Present	Not Present
		Cortactin	Not Present	Not Present	Not Present	Not Present	Not Present	Q14247	Not Present	Not Present	Not Present	Not Present
Capping Proteins	Capping Protein	Cap1/Capping Protein α	XP_006680060.1	OON02983.1	XP_016605922.1	ORY52684.1	KNE64427.1	P52907	P13022	P28495	Q10434	O82631
							KNE60559.1	P47755
								Q96KX2
		Cap2/Capping protein β	XP_006676555.1	OON01626.	XP_016612180.1	ORY38140.1	KNE68586.1	P47756	P13021	P13517	Q9HGP5	Q9M9G7
							KNE60834.1
	AIP1		XP_006679608.1	OON10762.1	XP_016610460.1	ORY37693.1	KNE58011.1	O75083	P54686	P46680	O14301	Q9ZU34
							KNE59196.1					Q9LV35
	Tropomodulin		Not Present	Not Present	Not Present	Not Present	Not Present	P28289	Not Present	Not Present	Not Present	Not Present
								Q9NZR1
								Q9NYL9
								Q9NZQ9
	EPS8		Not Present	Not Present	Not Present	Not Present	Not Present	Q12929	Not Present	Not Present	Not Present	Not Present
								Q8TE68 (EPS8L1)
								Q9H6S3 (EPS8L2)
								Q8TE67 (EPS8L3)
Severing Proteins	ADF/Colfilin		XP_006678750.1	OON06700.1	XP_016604467.1	ORY44827.1	KNE68415.1	P23528	P0DJ26	Q03048	P78929	Q39250
			XP_006682707.1	OON03377.1	XP_016604988.1		KNE72989.1	Q9Y281	P0DJ27			Q39251
							KNE71892.1	P60981	Q966T6			Q9ZSK4
							KNE63803.1		Q556H5			Q9ZSK3
							KNE71887.1		Q54R65			Q9ZNT3
									Q86IX3			Q9ZSK2
												Q67ZM4
												Q570Y6
												O49606
												Q9LQ81
												Q8LFH6
	SRV2		XP_006681875.1	OON05226.1	XP_016604592.1	ORY50293.1	KNE67855.1	Q01518 (Cap1)	P54654	P17555	P36621	O65902
				OON05859.1			KNE70389.1 + KNE70390.1 + KNE70391.1	P40123 (Cap2)
	Twinfilin		XP_006676188.1	OON01993.1	XP_016609854.1	ORY36933.1	KNE71392.1	Q12792	Q869T1	P53250	O94399	Not Present
							KNE72183.1	Q6IBS0
	Gelsolin/Vilin family		XP_006679594.1	OON08766.1	XP_016606627.1	ORY48326.1	KNE64310.1	P06396	Q8WQ85	Not Present	Not Present	O81643		A. Thaliana has 5 villin like genes and one gelsolin-domain containing protin (MKP1), but these are phylogenetically distinct from others in the family (PMID: 17877706)
			XP_006675674.1	OON09002.1	XP_016604684.1	ORY39062.1	KNE60666.1	P09327	P36418			O81644
			XP_006678330.1	OON07930.1	XP_016608588.1	ORY53506.1	KNE60114.1	Q9Y6U3	Q1ZXP5*			O81645
					XP_016606376.1		KNE55450.1	P40121	Q54S11*			O65570
								O75366	O96923			Q9LVC6
								O95425	Q54EF8*			Q9C5S1 (MKP1)
								Q13045	Q551I6*					*Uniprot entry is not Swiss-Prot reviewed
									Q9GV71*^					^a phosphatase with a c-terminal half of a ADF/gelsolin domain
Monomer Binding Proteins	Profilin		XP_006682131.1	OON09935.1	XP_016605333.1	ORY47336.1	KNE61285.1	P07737	P26199	P07274	P39825	Q42449
			XP_006679268.1	OON06650.1	XP_016608836.1	ORY41032.1	KNE59606.1	P35080	P26200			Q42418
								P60673	Q8T8M2			Q9FE63
								Q8NHR9				Q38904
												Q38905
	Verprolin/WIP		XP_006676455.1	OON09006.1	XP_016607342.1	Not Present	Not Present	O43516	Not Present	P37370	Q9P6R1	Not Present
								Q8TF74
								A6NGB9
	Thymosin β4		Not Present	Not Present	Not Present	Not Present	Not Present	P62328	Not Present	Not Present	Not Present	Not Present
Filament Binding Proteins	Tropomyosin		XP_006679168.1	OON08048.1	XP_016609916.1	ORY48052.1	KNE69058.1	P09493	Not Present	P17536	Q02088	Not Present
					XP_016611105.1	ORY47261.1	KNE61217.1	P07951		P40414
					XP_016612400.1			P06753
								P67936
	ENA/VASP family		Not Present	Not Present	Not Present	Not Present	Not Present	Q8N8S7	Q5TJ65	Not Present	Not Present	Not Present
								P50552
								Q9UI08
	MTSS/MIM		Not Present	Not Present	Not Present	Not Present	Not Present	O43312	Not Present	Not Present	Not Present	Not Present
								Q765P7
Bundlers/ Crosslinkers	Fimbrin/plastin		XP_006681345.1	OON09947.1	XP_016607463.1	ORY43033.1	KNE57082.1	Q14651	P54680	P32599	O59945	Q7G188		*uniprot entry is not Swiss-Prot reviewed
								P13796	Q54XX0*			O50064
								P13797	Q55C43*			Q9FJ70
												Q9SJ84
												Q9FKI0
	α-actinin		XP_006680290.1	OON05256.1	XP_016606690.1	Not Present	KNE63648.1	P12814	P05095	Not Present	O13728	Not Present
								P35609
								Q08043
								O43707
	EPLIN		Not Present	Not Present	Not Present	Not Present	Not Present	Q9UHB6	Not Present	Not Present	Not Present	Not Present
	Espin		Not Present	Not Present	Not Present	Not Present	Not Present	B1AK53	Not Present	Not Present	Not Present	Not Present		Q6ZVH7 (ESPNL) is missing the SH3 domain present in B1AK53 (ESPN)
								Q6ZVH7 (ESPNL)
	Fascin		Not Present	Not Present	Not Present	Not Present	Not Present	Q16658	Not Present	Not Present	Not Present	Not Present
								O14926
								Q9NQT6
	Filamin		Not Present	Not Present	Not Present	Not Present	Not Present	P21333	P13466	Not Present	Not Present	Not Present
								O75369
								Q14315
Endo-/Exocytosis	EPS15		XP_006681153.1	OON04781.1	XP_016604763.1	ORY36836.1	KNE65155.1	P42566	Q54KI4	P34216	Q9HGL2	Q9LM78*		*uniprot entry is not Swiss-Prot reviewed
							KNE54258.1	Q9UBC2 (EPS15-like)
							KNE59812.1
	Hip1/Hip1r		XP_006681356.1	OON02351.1	XP_016604339.1^	ORY48085.1 **	KNE59269.1 + KNE59270.1	O00291	Q1ZXE9*	P33338	Q9P6L5	Not Present		^only half of the typical Hip1r/Sla2 domains are present
					XP_016609425.1		KNE58080.1	O75146						* Uniprot entry not Swiss-Prot reviewed, but domain contains Hip1r typical domains
														**extra domains are present
	ABP1/drebrin		XP_006682898.1	OON00787.1	Not Present	ORY51843.1	KNE69272.1	Q16643	Q557J6	P15891	Q9P7E8	Not Present		Dicty AX3 and AX4, but not Ax2, both have 2 copies due to a large duplication on Chromosome II -- only 1 uniprot entry
							KNE68763.1	Q9UJU6 (DREB-L)
Other	Coronin		XP_006680774.1	OON10333.1	XP_016610703.1	ORY49053.1	KNE56236.1	P31146	P27133	Q06440	O13923	Not Present		* high sequence simialriy to budding yeast coronin and the correct predicted domains for coronin [WD40-repeats (PF16300.5, PF00400.32, or PF12894.7) and DUF1899 (PF08953.11)], but their order vaires from typical coronin
			XP_006683245.1*	OON04739.1*	XP_016607992.1*	ORY50596.1*	KNE54594.1	Q9ULV4	Q55E54
			XP_006675430.1*			ORY38988.1*	KNE55393.1	Q9BR76
			XP_006683248.1*				KNE60042.1	Q92828
			XP_006676349.1*					Q9UQ03
								Q6QEF8
								P57737
	Talin		XP_006676075.1	OON09997.1	XP_016612383.1	Not Present	KNE58610.1	Q9Y490	P0CE95 (fullA)	Not Present	Not Present	Not Present
							KNE55809.1	Q9Y4G6	Q54K81 (B)
	CARMIL		Not Present	Not Present	Not Present	Not Present	Not Present	Q5VZK9	Q95VZ3	Not Present	Not Present	Not Present
								Q6F5E8
								Q8ND23
	Cdc42		XP_006676440.1	OON08476.1	XP_016607534.1	ORY41930.1	KNE57993.1	P60953	P34144*	P19073	Q01112	Q38912*		*has MBBH with Sc CDC42
