## Supplemental Table 2 for "The actin networks of chytrid fungi reveal evolutionary loss of cytoskeletal complexity in the fungal kingdom"

### Sheet: Sheet1
Organism	Name	Class	NCBI Acc No	UniProt	comments
Allomyces macrogynus					all sequences available at Cymobase (organism abbr Alm)
	AlmMyo1Alpha	Myosin I		A0A0L0T2Q8
	AlmMyo1Beta			A0A0L0SWP8
	AlmMhc	Myosin II	KNE56810
	AlmMyo5Aalpha	Myosin V	KNE58692
	AlmMyo5ABeta		KNE55887
	AlmMyo5Balpha		KNE70528
	AlmMyo5Bbeta		KNE68519
	AlmMyo17Aalpha	Myosin XVII	KNE60082
	AlmMyo17Abeta		KNE55428
	AlmMyo17Balpha		KNE70528
	AlmMyo17Bbeta		KNE68519
	AlmMyo17C		KNE62547
	AlmMyo17Dalpha		KNE65811
	AlmMyo17Dbeta		KNE62507
	AlmMyo17Ealpha		KNE62523
	AlmMyo17Ebeta		KNE65789
	AlmMyo17Falpha		KNE56810	A0A0L0T163	also NCBI: KNE68553
	AlmMyo17Fbeta		KNE70564
Arabidopsis thaliana					all sequences available at Cymobase (some differ a bit at Nter) (organism abbr At)
	AtMyo8A	Myosin VIII		F4JIU4	aka myosin-4: VIII-B
	AtMyo8B			F4I507	aka myosin-3; VIII-A
	AtMyo8C			F4K0A6	aka myosin-2; VIII-2
	AtMyo8D			Q9LHE9	aka myosin-1; VIII-1
	AtMyo11A1	Myosin XI		F4I5Q6	aka myosin-7; XI-A
	AtMyo11A2			F4IVR7	aka myosin-10; XI-D
	AtMyo11B1			F4I460	aka myosin-8; XI-B
	AtMyo11B2			F4K7C5	also Q9LKB9; aka myosin 2; myosin - 6; MYA-2
	AtMyo11B3			F4JM19	aka myosin-14; XI-H
	AtMyo11B4			F4IUG9	aka myosin-13; XI-G
	AtMyo11C1			F4HXP9	aka myosin-9; XI-C
	AtMyo11C2			F4HWY6	aka myosin-11; XI-E
	AtMyo11D			Q9M2K0	aka myosin-16; XI-J
	AtMyo11E			F4K5J1	aka myosin-17; XI-K
	AtMyo11F			Q39160	aka myosin-5; XI-1
	AtMyo11G			Q0WPU1	aka myosin-15; XI-I
Batrachochytrium dendrobatidis JAM81					all sequences available at Cymobase (organism abbr Bad_b)
	BdMyo1	Myosin I	XM_006681758	F4PAR4	NCBI seq short @N-terminus, some mismatches/Uniprot seq mismatch @ N-terminus
	BdMhc	Myosin II		A0A177WFH3	Uniprot seq short at C-terminus (full sequence at Cymobase)
	BdMyo5	Myosin V	XP_006681583	F4PAY6
	BdMyo17A	Myosin XVII	OAJ37352	F4NU50	Uniprot seq short at N-terminus (full sequence at Cymobase)
	BdMyo17B		XP_006679996	F4P614
	BdMyo17C		XP_006676709	F4NWS7	Uniprot/NCBI seqs short at N- and C-termini (full sequence at Cymobase)
	BdMyo17D		XP_006676829	F4NWS5
	BdMyo17E		XP_006677076	F4NWM3	Uniprot/NCBI seqs short at N- and C-termini (full sequence at Cymobase)
Batrachochytrium salamandrivorans					sequences not available in Cymobase
	BsalMyo1A	Myosin I	OON10110
	BsalMhc	Myosin II	OON08489
	BsalMyo5	Myosin V	OON06105
	BsalMyo17A	Myosin XVII		A0A1S8W7T8
	BsalMyo17B			A0A1S8VWA
	BsalMyo17C			A0A1S8VM83
	BsalMyo17D			A0A1S8W680
	BsalMyo17E			A0A1S8W687
	BsalMyo17F		OON08434	A0A1S8W1Z5
Dictyostelium discoideum					all sequences available at Cymobase (organism abbr Dd)
social amoeba	DdMyo1A	Myosin I		P22467
	DdMyo1B			P34092
	DdMyo1C			P42522
	DdMyo1D			P34109
	DdMyo1E			Q03479
	DdMyo1F			P54695
	DdMyo1K			Q9XXV8
	DdMhcA	Myosin II		P08799
	DdMyo5A	Myosin V		P54696
	DdMyo5B			P54697
	DdMyo7	Amoeba Myosin VII	L35321.2	Q9U1M8
Homo sapiens					all sequences available at Cymobase (organism abbr Hs)
human	HsMyo1A	Myosin I		Q9UBC5
	HsMyo1B			O43795
	HsMyo1C			O00159
	HsMyo1D			O94832
	HsMyo1E			Q12965
	HsMyo1F			O00160
	HsMyo1G			B0I1T2
	HsMyo1H			Q8N1T
	HsMyo2A	Non-muscle Myosin II		P35579	aka Myh9 or NMIIA
	HsMyo2B			P35580	aka Myh10 or NMIIB
	HsMyo2C			Q7Z406	aka Myh14 or NMIIC
	HsMyo3A	Myosin III		Q8NEV4
	HsMyo3B			Q8WXR4
	HsMyo5A	Myosin V		Q9Y4I1
	HsMyo5B			Q9ULV0
	HsMyo5C			Q9NQX4
	HsMyo6	Myosin VI		Q9UM54
	HsMyo7A	Myosin VII	XP_006718624	Q13402
	HsMyo7B		XP_011509520	Q6PIF6
	HsMyo9A	Myosin IX		B2RTY4
	HsMyo9B			Q13459
	HsMyo10	Myosin X		Q9HD67
	HsMyo15A	Myosin XV	AAF05903	Q9UKN7
	HsMyo15B		EAW89285	A0A2R8YFM0
	HsMyo16	Myosin XVII		Q9Y6X6
	HsMyo18A	Myosin XVIII		Q92614
	HsMyo18B			Q8IUG5
	HsMyo19	Myosin XVIIII		Q96H55
Rhizoclosmatium globosum JEL800					sequences not in Cymobase
	RgMyo1	Myosin I	ORY53153
	RgMyo2	Myosin II		A0A1Y2CMM1
	RgMyo5A		ORY47040
	RgMyo5B			A0A1Y2BRB2
	RgMyo5C
	RgMyo5D			A0A1Y2BRB0
	RgMyo5E			A0A1Y2BRM7
	RgMyo17A		ORY49570	A0A1Y2CRA2
	RgMyo17B			A0A1Y2BRU5
	RgMyo17C		ORY53285
	RgMyo22	Myosin XXII	ORY53285	A0A1Y2D3Y3	second UNIPROT accession no: A0A1Y2C8J7
Saccharomyces cerevisiae					all sequences available at Cymobase (organism abbr Sc_b)
brewer's yeast	ScMyo3/Myo1A	Myosin I		P08964
	ScMyo5/Myo1B			Q04439
	ScMyo1/Mhc	Myosin II		P19524
	ScMyo2/Myo5A	Myosin V		P19524
	ScMyo4/Myo5B			P32492
Schizosaccharomyces pombe					all sequences available at Cymobase (organism abbr Sp)
fission yeast	SpMyo1	Myosin I		Q9Y7Z8
	SpMhcA/Myo3	Myosin II		O14157
	SpMhcB/Myo2			Q9USI6
	SpMyo51	Myosin V		O74805
	SpMyo52			O94477
Spizellomyces punctatus DAOM BR117					all sequences available at Cymobase (organism abbr Spp)
	SppMyo1A		XP_016611807
	SppMyo1B		XP_016604478
	SppMhc		XP_016605334
	SppMyo5		XP_016611868	A0A0L0HSI5
	SppMyo17A			A0A0L0HBE8
	SppMyo17B			A0A0L0HC23
	SppMyo17C			A0A0L0HLG5
	SppMyo17D			A0A0L0HRF0
	SppMyo22		KNC97529
