## Supplemental Data File 5 for "The actin networks of chytrid fungi reveal evolutionary loss of cytoskeletal complexity in the fungal kingdom"

PFAM_name	UNIPROT_ACC	Organism_name	Organism_code	Organism_strain	Gene_name	ORF_range
A0A0A1TUY7.1/776-1151	A0A0A1TUY7	Entamoeba invadens IP1	EINVA	Entamoeba invadens IP1	Formin_2,3_and_collagen_domain_containing_protein,_putative	776-1151
A0A0A1U9W6.1/755-1138	A0A0A1U9W6	Entamoeba invadens IP1	EINVA	Entamoeba invadens IP1	Protein_diaphanous,_putative	755-1138
A0A0A1UAJ4.1/421-762	A0A0A1UAJ4	Entamoeba invadens IP1	EINVA	Entamoeba invadens IP1	FH2_domain-containing_protein	421-762
A0A0A1UDG0.1/777-1148	A0A0A1UDG0	Entamoeba invadens IP1	EINVA	Entamoeba invadens IP1	Formin_2,3_and_collagen_domain_containing_protein,_putative	777-1148
A0A0A1UDL9.1/556-780	A0A0A1UDL9	Entamoeba invadens IP1	EINVA	Entamoeba invadens IP1	FH2_domain-containing_protein	556-780
A0A0A1UFQ3.1/553-914	A0A0A1UFQ3	Entamoeba invadens IP1	EINVA	Entamoeba invadens IP1	Formin_1,2/cappuccino,_putative	553-914
A0A0D1CLP7.1/1147-1545	A0A0D1CLP7	Ustilago maydis	UMAYD	strain 521 / FGSC 9021	Chromosome_12,_whole_genome_shotgun_sequence	1147-1545
A0A0D1CXZ5.1/1595-1967	A0A0D1CXZ5	Ustilago maydis	UMAYD	strain 521 / FGSC 9021	Diaphanous_related_Formin	1595-1967
A0A0D2UQ75.1/836-1218	A0A0D2UQ75	Capsaspora owczarzaki	COWCZ	strain ATCC 30864	Uncharacterized_protein	836-1218
A0A0D2VZG9.1/448-812	A0A0D2VZG9	Capsaspora owczarzaki	COWCZ	strain ATCC 30864	Uncharacterized_protein	448-812
A0A0D2WWW9.1/664-1017	A0A0D2WWW9	Capsaspora owczarzaki	COWCZ	strain ATCC 30864	Uncharacterized_protein	664-1017
A0A0D2X0R3.1/779-1156	A0A0D2X0R3	Capsaspora owczarzaki	COWCZ	strain ATCC 30864	Uncharacterized_protein	779-1156
A0A0D2X1Q4.1/813-1182	A0A0D2X1Q4	Capsaspora owczarzaki	COWCZ	strain ATCC 30864	Uncharacterized_protein	813-1182
A0A0D2X1W7.1/608-986	A0A0D2X1W7	Capsaspora owczarzaki	COWCZ	strain ATCC 30864	DAAM1_protein	608-986
A0A0L0D359.1/676-1050	A0A0L0D359	Thecamonas trahens ATCC 50062	TTRAH	Thecamonas trahens ATCC 50062	FH2_domain-containing_protein	676-1050
A0A0L0D3M7.1/427-840	A0A0L0D3M7	Thecamonas trahens ATCC 50062	TTRAH	Thecamonas trahens ATCC 50062	FH2_domain-containing_protein	427-840
A0A0L0D492.1/1198-1565	A0A0L0D492	Thecamonas trahens ATCC 50062	TTRAH	Thecamonas trahens ATCC 50062	Uncharacterized_protein	1198-1565
A0A0L0D6J7.1/1229-1602	A0A0L0D6J7	Thecamonas trahens ATCC 50062	TTRAH	Thecamonas trahens ATCC 50062	FH2_domain-containing_protein	1229-1602
A0A0L0D814.1/11-418	A0A0L0D814	Thecamonas trahens ATCC 50062	TTRAH	Thecamonas trahens ATCC 50062	FH2_domain-containing_protein	11-418
A0A0L0DB11.1/1322-1682	A0A0L0DB11	Thecamonas trahens ATCC 50062	TTRAH	Thecamonas trahens ATCC 50062	Dynactin	1322-1682
A0A0L0DCZ2.1/640-1007	A0A0L0DCZ2	Thecamonas trahens ATCC 50062	TTRAH	Thecamonas trahens ATCC 50062	Uncharacterized_protein	640-1007
A0A0L0DDQ6.1/666-1014	A0A0L0DDQ6	Thecamonas trahens ATCC 50062	TTRAH	Thecamonas trahens ATCC 50062	Uncharacterized_protein	666-1014
A0A0L0DEY6.1/2648-3010	A0A0L0DEY6	Thecamonas trahens ATCC 50062	TTRAH	Thecamonas trahens ATCC 50062	Uncharacterized_protein	2648-3010
A0A0L0DG19.1/419-788	A0A0L0DG19	Thecamonas trahens ATCC 50062	TTRAH	Thecamonas trahens ATCC 50062	FH2_domain-containing_protein	419-788
A0A0L0DKL4.1/1001-1356	A0A0L0DKL4	Thecamonas trahens ATCC 50062	TTRAH	Thecamonas trahens ATCC 50062	FH2_domain-containing_protein	1001-1356
A0A0L0DLH2.1/913-1287	A0A0L0DLH2	Thecamonas trahens ATCC 50062	TTRAH	Thecamonas trahens ATCC 50062	Uncharacterized_protein	913-1287
A0A0L0DLY3.1/419-788	A0A0L0DLY3	Thecamonas trahens ATCC 50062	TTRAH	Thecamonas trahens ATCC 50062	Uncharacterized_protein	419-788
A0A0L0DMV4.1/572-965	A0A0L0DMV4	Thecamonas trahens ATCC 50062	TTRAH	Thecamonas trahens ATCC 50062	Uncharacterized_protein	572-965
A0A0L0DNU1.1/943-1339	A0A0L0DNU1	Thecamonas trahens ATCC 50062	TTRAH	Thecamonas trahens ATCC 50062	FH2_domain-containing_protein	943-1339
A0A0L0DNX9.1/539-832	A0A0L0DNX9	Thecamonas trahens ATCC 50062	TTRAH	Thecamonas trahens ATCC 50062	FH2_domain-containing_protein	539-832
A0A0L0DPP0.1/807-1203	A0A0L0DPP0	Thecamonas trahens ATCC 50062	TTRAH	Thecamonas trahens ATCC 50062	FH2_domain-containing_protein	807-1203
A0A0L0DR50.1/751-1127	A0A0L0DR50	Thecamonas trahens ATCC 50062	TTRAH	Thecamonas trahens ATCC 50062	Uncharacterized_protein	751-1127
A0A0L0DVW4.1/1632-1987	A0A0L0DVW4	Thecamonas trahens ATCC 50062	TTRAH	Thecamonas trahens ATCC 50062	Uncharacterized_protein	1632-1987
A0A0L0HBD9.1/2-314	A0A0L0HBD9	Spizellomyces punctatus	SPUNC	strain DAOM BR117	FH2_domain-containing_protein	2-314
A0A0L0HJT9.1/766-1166	A0A0L0HJT9	Spizellomyces punctatus	SPUNC	strain DAOM BR117	Uncharacterized_protein	766-1166
A0A0L0HKU1.1/1014-1396	A0A0L0HKU1	Spizellomyces punctatus	SPUNC	strain DAOM BR117	Uncharacterized_protein	1014-1396
A0A0L0HSH3.1/693-1085	A0A0L0HSH3	Spizellomyces punctatus	SPUNC	strain DAOM BR117	Uncharacterized_protein	693-1085
A0A0L0RW57.1/1-279	A0A0L0RW57	Allomyces macrogynus	AMACR	strain ATCC 38327	FH2_domain-containing_protein	1-279
A0A0L0S0G4.1/52-287	A0A0L0S0G4	Allomyces macrogynus	AMACR	strain ATCC 38327	FH2_domain-containing_protein	52-287
A0A0L0S522.1/10-268	A0A0L0S522	Allomyces macrogynus	AMACR	strain ATCC 38327	FH2_domain-containing_protein	10-268
A0A0L0S522.1/273-428	A0A0L0S522	Allomyces macrogynus	AMACR	strain ATCC 38327	FH2_domain-containing_protein	273-428
A0A0L0SI62.1/93-425	A0A0L0SI62	Allomyces macrogynus	AMACR	strain ATCC 38327	FH2_domain-containing_protein	93-425
A0A0L0SI62.1/439-520	A0A0L0SI62	Allomyces macrogynus	AMACR	strain ATCC 38327	FH2_domain-containing_protein	439-520
A0A0L0SIJ4.1/603-982	A0A0L0SIJ4	Allomyces macrogynus	AMACR	strain ATCC 38327	Uncharacterized_protein	603-982
A0A0L0SL59.1/603-935	A0A0L0SL59	Allomyces macrogynus	AMACR	strain ATCC 38327	Uncharacterized_protein	603-935
A0A0L0SL59.1/949-1030	A0A0L0SL59	Allomyces macrogynus	AMACR	strain ATCC 38327	Uncharacterized_protein	949-1030
A0A0L0SZN5.1/917-1309	A0A0L0SZN5	Allomyces macrogynus	AMACR	strain ATCC 38327	Uncharacterized_protein	917-1309
A0A0L0T9P8.1/10-268	A0A0L0T9P8	Allomyces macrogynus	AMACR	strain ATCC 38327	FH2_domain-containing_protein	10-268
A0A0L0T9P8.1/275-431	A0A0L0T9P8	Allomyces macrogynus	AMACR	strain ATCC 38327	FH2_domain-containing_protein	275-431
A0A0L0TDJ3.1/619-997	A0A0L0TDJ3	Allomyces macrogynus	AMACR	strain ATCC 38327	Uncharacterized_protein	619-997
A0A162PSR0.1/765-1154	A0A162PSR0	Phycomyces blakesleeanus	PBLAK	strain ATCC 8743b / DSM 1359 / FGSC 10004 / NBRC 33097 / NRRL 1555	Uncharacterized_protein	765-1154
A0A162UUM8.1/1-200	A0A162UUM8	Phycomyces blakesleeanus	PBLAK	strain ATCC 8743b / DSM 1359 / FGSC 10004 / NBRC 33097 / NRRL 1555	FH2_domain-containing_protein	1-200
A0A167P1E0.1/1-197	A0A167P1E0	Phycomyces blakesleeanus	PBLAK	strain ATCC 8743b / DSM 1359 / FGSC 10004 / NBRC 33097 / NRRL 1555	FH2_domain-containing_protein	1-197
A0A1S8V9H0.1/1-107	A0A1S8V9H0	Batrachochytrium salamandrivorans	BSALA	Batrachochytrium salamandrivorans	FH2_domain-containing_protein	1-107
A0A1S8VAS9.1/1-143	A0A1S8VAS9	Batrachochytrium salamandrivorans	BSALA	Batrachochytrium salamandrivorans	FH2_domain-containing_protein	1-143
A0A1S8VBQ4.1/1-152	A0A1S8VBQ4	Batrachochytrium salamandrivorans	BSALA	Batrachochytrium salamandrivorans	FH2_domain-containing_protein	1-152
A0A1S8VKL4.1/21-425	A0A1S8VKL4	Batrachochytrium salamandrivorans	BSALA	Batrachochytrium salamandrivorans	Uncharacterized_protein	21-425
A0A1S8VW17.1/1527-1932	A0A1S8VW17	Batrachochytrium salamandrivorans	BSALA	Batrachochytrium salamandrivorans	Uncharacterized_protein	1527-1932
A0A1S8W533.1/1351-1728	A0A1S8W533	Batrachochytrium salamandrivorans	BSALA	Batrachochytrium salamandrivorans	Uncharacterized_protein	1351-1728
A0A1S8W838.1/656-1057	A0A1S8W838	Batrachochytrium salamandrivorans	BSALA	Batrachochytrium salamandrivorans	Uncharacterized_protein	656-1057
A0A1Y2CG89.1/1-196	A0A1Y2CG89	Rhizoclosmatium globosum	RGLOB	Rhizoclosmatium globosum	Actin-binding_FH2	1-196
A0A1Y2CGH6.1/681-1074	A0A1Y2CGH6	Rhizoclosmatium globosum	RGLOB	Rhizoclosmatium globosum	FH2-domain-containing_protein	681-1074
A0A1Y2CIF6.1/636-977	A0A1Y2CIF6	Rhizoclosmatium globosum	RGLOB	Rhizoclosmatium globosum	Actin-binding_FH2	636-977
A0A1Y2CTF0.1/1300-1523	A0A1Y2CTF0	Rhizoclosmatium globosum	RGLOB	Rhizoclosmatium globosum	Uncharacterized_protein	1300-1523
A0A1Y2CTF0.1/1163-1310	A0A1Y2CTF0	Rhizoclosmatium globosum	RGLOB	Rhizoclosmatium globosum	Uncharacterized_protein	1163-1310
A0A1Y2D2Q0.1/629-1005	A0A1Y2D2Q0	Rhizoclosmatium globosum	RGLOB	Rhizoclosmatium globosum	FH2-domain-containing_protein	629-1005
A0A2K3DRP0.1/3815-4174	A0A2K3DRP0	Chlamydomonas reinhardtii	CREIN	Chlamydomonas reinhardtii	Formin-like_protein	3815-4174
A0A2K3DS02.1/941-1304	A0A2K3DS02	Chlamydomonas reinhardtii	CREIN	Chlamydomonas reinhardtii	FH2_domain-containing_protein	941-1304
A0A2K3DUU3.1/1650-1869	A0A2K3DUU3	Chlamydomonas reinhardtii	CREIN	Chlamydomonas reinhardtii	Formin-like_protein	1650-1869
A0A2K3DWR9.1/1249-1620	A0A2K3DWR9	Chlamydomonas reinhardtii	CREIN	Chlamydomonas reinhardtii	Formin-like_protein	1249-1620
A2DC30.1/675-1042	A2DC30	Trichomonas vaginalis	TVAGI	Trichomonas vaginalis	Formin_Homology_2_Domain_containing_protein	675-1042
A2DFC2.1/729-1091	A2DFC2	Trichomonas vaginalis	TVAGI	Trichomonas vaginalis	Formin_Homology_2_Domain_containing_protein	729-1091
A2DSW7.1/362-732	A2DSW7	Trichomonas vaginalis	TVAGI	Trichomonas vaginalis	Formin_Homology_2_Domain_containing_protein	362-732
A2DXB4.1/764-1121	A2DXB4	Trichomonas vaginalis	TVAGI	Trichomonas vaginalis	Formin_Homology_2_Domain_containing_protein	764-1121
A2EA78.1/2420-2693	A2EA78	Trichomonas vaginalis	TVAGI	Trichomonas vaginalis	Erythrocyte_membrane-associated_giant_protein_antigen_332_containing_protein	2420-2693
A2F502.1/691-1056	A2F502	Trichomonas vaginalis	TVAGI	Trichomonas vaginalis	Formin_Homology_2_Domain_containing_protein	691-1056
A2FX23.1/1958-2299	A2FX23	Trichomonas vaginalis	TVAGI	Trichomonas vaginalis	Formin_Homology_2_Domain_containing_protein	1958-2299
A0A2K1IBW5.1/181-556	A0A2K1IBW5	Physcomitrella patens subsp. patens	PPATE	Physcomitrella patens subsp. patens	Formin-like_protein	181-556
A0A2K1IJJ1.1/652-1081	A0A2K1IJJ1	Physcomitrella patens subsp. patens	PPATE	Physcomitrella patens subsp. patens	Formin-like_protein	652-1081
A0A2K1J2G5.1/1659-2094	A0A2K1J2G5	Physcomitrella patens subsp. patens	PPATE	Physcomitrella patens subsp. patens	Formin-like_protein	1659-2094
A0A2K1JPH5.1/734-1106	A0A2K1JPH5	Physcomitrella patens subsp. patens	PPATE	Physcomitrella patens subsp. patens	Formin-like_protein	734-1106
A0A2K1K7X3.1/1-408	A0A2K1K7X3	Physcomitrella patens subsp. patens	PPATE	Physcomitrella patens subsp. patens	Formin-like_protein	1-408
A0A2K1K7X6.1/1044-1480	A0A2K1K7X6	Physcomitrella patens subsp. patens	PPATE	Physcomitrella patens subsp. patens	Formin-like_protein	1044-1480
A0A2K1KNQ5.1/575-949	A0A2K1KNQ5	Physcomitrella patens subsp. patens	PPATE	Physcomitrella patens subsp. patens	Formin-like_protein	575-949
A9RMD2.1/651-1097	A9RMD2	Physcomitrella patens subsp. patens	PPATE	Physcomitrella patens subsp. patens	Formin-like_protein	651-1097
A9SEU3.1/615-1064	A9SEU3	Physcomitrella patens subsp. patens	PPATE	Physcomitrella patens subsp. patens	Formin-like_protein	615-1064
A9URA4.1/1169-1540	A9URA4	Monosiga brevicollis	MBREV	Monosiga brevicollis	Predicted_protein	1169-1540
A9UVG5.1/627-1000	A9UVG5	Monosiga brevicollis	MBREV	Monosiga brevicollis	Predicted_protein	627-1000
A9UWS2.1/567-925	A9UWS2	Monosiga brevicollis	MBREV	Monosiga brevicollis	Predicted_protein	567-925
A9UZC5.1/644-826	A9UZC5	Monosiga brevicollis	MBREV	Monosiga brevicollis	Predicted_protein	644-826
A9UZC5.1/549-651	A9UZC5	Monosiga brevicollis	MBREV	Monosiga brevicollis	Predicted_protein	549-651
A9V1N4.1/758-1134	A9V1N4	Monosiga brevicollis	MBREV	Monosiga brevicollis	Predicted_protein	758-1134
A9V1R7.1/478-859	A9V1R7	Monosiga brevicollis	MBREV	Monosiga brevicollis	Predicted_protein	478-859
A9VAM4.1/1117-1485	A9VAM4	Monosiga brevicollis	MBREV	Monosiga brevicollis	Predicted_protein	1117-1485
A9VC36.1/599-967	A9VC36	Monosiga brevicollis	MBREV	Monosiga brevicollis	Predicted_protein	599-967
B8C0Z6.1/1-367	B8C0Z6	Thalassiosira pseudonana	TPSEU	Thalassiosira pseudonana	FH2_domain-containing_protein	1-367
B8C8N4.1/1-180	B8C8N4	Thalassiosira pseudonana	TPSEU	Thalassiosira pseudonana	FH2_domain-containing_protein	1-180
B8C976.1/2486-2904	B8C976	Thalassiosira pseudonana	TPSEU	Thalassiosira pseudonana	Uncharacterized_protein	2486-2904
B8CAS5.1/2-258	B8CAS5	Thalassiosira pseudonana	TPSEU	Thalassiosira pseudonana	FH2_domain-containing_protein	2-258
B8CFC0.1/22-405	B8CFC0	Thalassiosira pseudonana	TPSEU	Thalassiosira pseudonana	FH2_domain-containing_protein	22-405
D2V0M6.1/777-1140	D2V0M6	Naegleria gruberi	NGRUB	Naegleria gruberi	FH2_domain-containing_protein	777-1140
D2V201.1/581-952	D2V201	Naegleria gruberi	NGRUB	Naegleria gruberi	FH2_domain-containing_protein	581-952
D2V870.1/687-1083	D2V870	Naegleria gruberi	NGRUB	Naegleria gruberi	FH2_domain-containing_protein	687-1083
D2VDU4.1/778-1141	D2VDU4	Naegleria gruberi	NGRUB	Naegleria gruberi	Diaphanous-related_formin	778-1141
D2VDX1.1/827-1200	D2VDX1	Naegleria gruberi	NGRUB	Naegleria gruberi	Diaphanous-related_formin	827-1200
D2VED8.1/639-1019	D2VED8	Naegleria gruberi	NGRUB	Naegleria gruberi	FH2_domain-containing_protein	639-1019
D2VGI5.1/857-1232	D2VGI5	Naegleria gruberi	NGRUB	Naegleria gruberi	FH2_domain-containing_protein	857-1232
D2VH52.1/793-1163	D2VH52	Naegleria gruberi	NGRUB	Naegleria gruberi	Diaphanous-related_formin	793-1163
D2VV74.1/473-882	D2VV74	Naegleria gruberi	NGRUB	Naegleria gruberi	FH2_domain-containing_protein	473-882
D2VW50.1/651-1046	D2VW50	Naegleria gruberi	NGRUB	Naegleria gruberi	FH2_domain-containing_protein	651-1046
D2VW54.1/918-1317	D2VW54	Naegleria gruberi	NGRUB	Naegleria gruberi	FH2_domain-containing_protein	918-1317
D2W236.1/688-1056	D2W236	Naegleria gruberi	NGRUB	Naegleria gruberi	FH2_domain-containing_protein	688-1056
D2W2H9.1/651-1030	D2W2H9	Naegleria gruberi	NGRUB	Naegleria gruberi	FH2_domain-containing_protein	651-1030
D2W476.1/1298-1501	D2W476	Naegleria gruberi	NGRUB	Naegleria gruberi	Diaphanous-related_formin	1298-1501
D2W476.1/1155-1301	D2W476	Naegleria gruberi	NGRUB	Naegleria gruberi	Diaphanous-related_formin	1155-1301
F2TZ21.1/632-1010	F2TZ21	Salpingoeca rosetta	SROSE	strain ATCC 50818 / BSB-021	Uncharacterized_protein	632-1010
F2U2L9.1/543-901	F2U2L9	Salpingoeca rosetta	SROSE	strain ATCC 50818 / BSB-021	Uncharacterized_protein	543-901
F2U7A9.1/487-756	F2U7A9	Salpingoeca rosetta	SROSE	strain ATCC 50818 / BSB-021	Uncharacterized_protein	487-756
F2U8B9.1/1113-1481	F2U8B9	Salpingoeca rosetta	SROSE	strain ATCC 50818 / BSB-021	Uncharacterized_protein	1113-1481
F2U8H0.1/1254-1633	F2U8H0	Salpingoeca rosetta	SROSE	strain ATCC 50818 / BSB-021	Uncharacterized_protein	1254-1633
F2UEZ1.1/603-974	F2UEZ1	Salpingoeca rosetta	SROSE	strain ATCC 50818 / BSB-021	Uncharacterized_protein	603-974
F2UF81.1/217-582	F2UF81	Salpingoeca rosetta	SROSE	strain ATCC 50818 / BSB-021	FH2_domain-containing_protein	217-582
F2UH63.1/1110-1491	F2UH63	Salpingoeca rosetta	SROSE	strain ATCC 50818 / BSB-021	Uncharacterized_protein	1110-1491
A0A177WB78.1/1148-1527	A0A177WB78	Batrachochytrium dendrobatidis	BDEND	strain JEL423	Uncharacterized_protein	1148-1527
A0A177WCJ8.1/981-1374	A0A177WCJ8	Batrachochytrium dendrobatidis	BDEND	strain JEL423	Uncharacterized_protein	981-1374
A0A177WJK2.1/666-1063	A0A177WJK2	Batrachochytrium dendrobatidis	BDEND	strain JEL423	Uncharacterized_protein	666-1063
A0A177WJT1.1/666-1063	A0A177WJT1	Batrachochytrium dendrobatidis	BDEND	strain JEL423	Uncharacterized_protein	666-1063
A0A177WSU7.1/740-1143	A0A177WSU7	Batrachochytrium dendrobatidis	BDEND	strain JEL423	Uncharacterized_protein	740-1143
A0A177WT75.1/691-1092	A0A177WT75	Batrachochytrium dendrobatidis	BDEND	strain JEL423	Uncharacterized_protein	691-1092
F4NSE8.1/1348-1722	F4NSE8	Batrachochytrium dendrobatidis	BDEND	strain JAM81 / FGSC 10211	Uncharacterized_protein	1348-1722
F4NTW8.1/1390-1783	F4NTW8	Batrachochytrium dendrobatidis	BDEND	strain JAM81 / FGSC 10211	Uncharacterized_protein	1390-1783
F4P693.1/691-1092	F4P693	Batrachochytrium dendrobatidis	BDEND	strain JAM81 / FGSC 10211	Uncharacterized_protein	691-1092
F4P6L4.1/740-1143	F4P6L4	Batrachochytrium dendrobatidis	BDEND	strain JAM81 / FGSC 10211	Uncharacterized_protein	740-1143
L8GIQ3.1/1044-1408	L8GIQ3	Acanthamoeba castellanii str. Neff	ACAST	Acanthamoeba castellanii str. Neff	Ankyrin_repeat_containing_protein	1044-1408
L8GQR6.1/1089-1394	L8GQR6	Acanthamoeba castellanii str. Neff	ACAST	Acanthamoeba castellanii str. Neff	Diaphanous_FH3_Domaincontaining_protein	1089-1394
L8GRW6.1/444-825	L8GRW6	Acanthamoeba castellanii str. Neff	ACAST	Acanthamoeba castellanii str. Neff	Formin_domain_containing_protein	444-825
L8GTC9.1/135-497	L8GTC9	Acanthamoeba castellanii str. Neff	ACAST	Acanthamoeba castellanii str. Neff	Formin_domain_containing_protein	135-497
L8GVK1.1/140-464	L8GVK1	Acanthamoeba castellanii str. Neff	ACAST	Acanthamoeba castellanii str. Neff	Formin_domain_containing_protein	140-464
L8GYU3.1/643-1047	L8GYU3	Acanthamoeba castellanii str. Neff	ACAST	Acanthamoeba castellanii str. Neff	Formin_domain_containing_protein	643-1047
L8H4N2.1/10-397	L8H4N2	Acanthamoeba castellanii str. Neff	ACAST	Acanthamoeba castellanii str. Neff	Formin_domain_containing_protein	10-397
L8H6I2.1/566-743	L8H6I2	Acanthamoeba castellanii str. Neff	ACAST	Acanthamoeba castellanii str. Neff	Formin_domain_containing_protein	566-743
L8H732.1/597-749	L8H732	Acanthamoeba castellanii str. Neff	ACAST	Acanthamoeba castellanii str. Neff	Ankyrin_repeat-containing_protein	597-749
L8H8H0.1/1-190	L8H8H0	Acanthamoeba castellanii str. Neff	ACAST	Acanthamoeba castellanii str. Neff	Formin_domain_containing_protein	1-190
L8HGI3.1/425-812	L8HGI3	Acanthamoeba castellanii str. Neff	ACAST	Acanthamoeba castellanii str. Neff	Formin_domain_containing_protein	425-812
P40450.1/868-1265	P40450	Saccharomyces cerevisiae	SCERE	strain ATCC 204508 / S288c	BNI1-related_protein_1	868-1265
P41832.3/1348-1741	P41832	Saccharomyces cerevisiae	SCERE	strain ATCC 204508 / S288c	Protein_BNI1	1348-1741
P78621.2/1141-1539	P78621	Emericella nidulans	ENIDU	strain FGSC A4 / ATCC 38163 / CBS 112.46 / NRRL 194 / M139	Cytokinesis_protein_sepA	1141-1539
O94532.1/845-1232	O94532	Schizosaccharomyces pombe	SPOMB	strain 972 / ATCC 24843	Formin-3	845-1232
Q10059.1/980-1366	Q10059	Schizosaccharomyces pombe	SPOMB	strain 972 / ATCC 24843	Cell_division_control_protein_12	980-1366
Q10719.1/868-1253	Q10719	Schizosaccharomyces pombe	SPOMB	strain 972 / ATCC 24843	Cell_fusion_protein_fus1	868-1253
I7M3Z5.1/380-764	I7M3Z5	Tetrahymena thermophila	TTHER	strain SB210	FH2_domain-containing_protein	380-764
Q22KQ6.2/887-1253	Q22KQ6	Tetrahymena thermophila	TTHER	strain SB210	Formin-like_2_domain_protein	887-1253
Q23JZ2.2/719-1105	Q23JZ2	Tetrahymena thermophila	TTHER	strain SB210	Formin-like_2_domain_protein	719-1105
Q385J4.1/585-965	Q385J4	Trypanosoma brucei brucei	TBRUC	strain 927/4 GUTat10.1	Formin_B	585-965
Q582D5.1/585-920	Q582D5	Trypanosoma brucei brucei	TBRUC	strain 927/4 GUTat10.1	Formin_A	585-920
J9VVJ2.2/1214-1593	J9VVJ2	Cryptococcus neoformans var. grubii serotype A	CNEOF	strain H99 / ATCC 208821 / CBS 10515 / FGSC 9487	Cytokinesis_protein	1214-1593
Q5KAA5.1/1206-1585	Q5KAA5	Cryptococcus neoformans var. neoformans serotype D	CNEOF	strain JEC21 / ATCC MYA-565	Cytokinesis_protein_sepa_(Fh1/2_protein),_putative	1206-1585
Q1ZXK2.1/631-1006	Q1ZXK2	Dictyostelium discoideum	DDISC	Dictyostelium discoideum	Formin-G	631-1006
Q54ER5.1/1106-1470	Q54ER5	Dictyostelium discoideum	DDISC	Dictyostelium discoideum	Formin-J	1106-1470
Q54KF1.1/601-987	Q54KF1	Dictyostelium discoideum	DDISC	Dictyostelium discoideum	Formin-C	601-987
Q54N00.1/623-991	Q54N00	Dictyostelium discoideum	DDISC	Dictyostelium discoideum	Formin-H	623-991
Q54PI9.1/506-917	Q54PI9	Dictyostelium discoideum	DDISC	Dictyostelium discoideum	Formin-I	506-917
Q54SP2.1/612-986	Q54SP2	Dictyostelium discoideum	DDISC	Dictyostelium discoideum	Formin-B	612-986
Q54WH2.1/759-1130	Q54WH2	Dictyostelium discoideum	DDISC	Dictyostelium discoideum	Formin-A	759-1130
Q5TJ55.1/563-904	Q5TJ55	Dictyostelium discoideum	DDISC	Dictyostelium discoideum	Formin-D	563-904
Q5TJ56.1/657-1029	Q5TJ56	Dictyostelium discoideum	DDISC	Dictyostelium discoideum	Formin-F	657-1029
Q5TJ57.1/1086-1450	Q5TJ57	Dictyostelium discoideum	DDISC	Dictyostelium discoideum	Formin-E	1086-1450
A8JNM1.1/415-803	A8JNM1	Drosophila melanogaster	DMELA	Drosophila melanogaster	Formin_3,_isoform_B	415-803
B7Z010.1/864-1228	B7Z010	Drosophila melanogaster	DMELA	Drosophila melanogaster	Cappuccino,_isoform_E	864-1228
B7Z011.1/945-1309	B7Z011	Drosophila melanogaster	DMELA	Drosophila melanogaster	Cappuccino,_isoform_F	945-1309
B7Z012.1/691-1055	B7Z012	Drosophila melanogaster	DMELA	Drosophila melanogaster	Cappuccino,_isoform_H	691-1055
B7Z013.1/882-1246	B7Z013	Drosophila melanogaster	DMELA	Drosophila melanogaster	Cappuccino,_isoform_I	882-1246
B7Z014.1/516-880	B7Z014	Drosophila melanogaster	DMELA	Drosophila melanogaster	Cappuccino,_isoform_G	516-880
E1JI78.2/2018-2384	E1JI78	Drosophila melanogaster	DMELA	Drosophila melanogaster	Formin_homology_2_domain_containing,_isoform_I	2018-2384
M9MRS9.1/883-1249	M9MRS9	Drosophila melanogaster	DMELA	Drosophila melanogaster	Formin_homology_2_domain_containing,_isoform_E	883-1249
M9MSK7.1/883-1249	M9MSK7	Drosophila melanogaster	DMELA	Drosophila melanogaster	Formin_homology_2_domain_containing,_isoform_D	883-1249
M9MSM5.1/950-1329	M9MSM5	Drosophila melanogaster	DMELA	Drosophila melanogaster	Dishevelled_associated_activator_of_morphogenesis,_isoform_D	950-1329
M9NCZ5.1/608-983	M9NCZ5	Drosophila melanogaster	DMELA	Drosophila melanogaster	Diaphanous,_isoform_D	608-983
M9ND66.1/1234-1600	M9ND66	Drosophila melanogaster	DMELA	Drosophila melanogaster	Formin_homology_2_domain_containing,_isoform_H	1234-1600
M9NE63.1/701-1067	M9NE63	Drosophila melanogaster	DMELA	Drosophila melanogaster	Formin_homology_2_domain_containing,_isoform_F	701-1067
M9NFP9.1/642-1008	M9NFP9	Drosophila melanogaster	DMELA	Drosophila melanogaster	Formin_homology_2_domain_containing,_isoform_G	642-1008
M9PCF8.1/678-1054	M9PCF8	Drosophila melanogaster	DMELA	Drosophila melanogaster	Formin-like_protein	678-1054
M9PDV1.1/601-976	M9PDV1	Drosophila melanogaster	DMELA	Drosophila melanogaster	Diaphanous,_isoform_E	601-976
P48608.2/601-976	P48608	Drosophila melanogaster	DMELA	Drosophila melanogaster	Protein_diaphanous	601-976
Q24120.2/643-1007	Q24120	Drosophila melanogaster	DMELA	Drosophila melanogaster	Protein_cappuccino	643-1007
Q7YZA4.1/601-980	Q7YZA4	Drosophila melanogaster	DMELA	Drosophila melanogaster	Dishevelled_associated_activator_of_morphogenesis,_isoform_A	601-980
Q86C16.1/342-730	Q86C16	Drosophila melanogaster	DMELA	Drosophila melanogaster	Ah1644_protein	342-730
Q8IQ12.2/673-1037	Q8IQ12	Drosophila melanogaster	DMELA	Drosophila melanogaster	Cappuccino,_isoform_J	673-1037
Q8IRY0.1/640-1019	Q8IRY0	Drosophila melanogaster	DMELA	Drosophila melanogaster	Dishevelled_associated_activator_of_morphogenesis,_isoform_B	640-1019
Q8MRP5.1/633-997	Q8MRP5	Drosophila melanogaster	DMELA	Drosophila melanogaster	Cappuccino,_isoform_B	633-997
Q9VQV9.2/791-1155	Q9VQV9	Drosophila melanogaster	DMELA	Drosophila melanogaster	Cappuccino,_isoform_D	791-1155
Q9VSQ0.2/883-1249	Q9VSQ0	Drosophila melanogaster	DMELA	Drosophila melanogaster	FI03664p	883-1249
Q9VSQ1.2/883-1249	Q9VSQ1	Drosophila melanogaster	DMELA	Drosophila melanogaster	Formin_homology_2_domain_containing,_isoform_A	883-1249
Q9VUC6.3/687-1063	Q9VUC6	Drosophila melanogaster	DMELA	Drosophila melanogaster	Formin-like_protein	687-1063
A0A1I9LNY7.1/20-107	A0A1I9LNY7	Arabidopsis thaliana	ATHAL	Arabidopsis thaliana	Formin-like_protein	20-107
A0A1P8AS15.1/303-521	A0A1P8AS15	Arabidopsis thaliana	ATHAL	Arabidopsis thaliana	Formin-like_protein	303-521
A0A1P8B462.1/320-463	A0A1P8B462	Arabidopsis thaliana	ATHAL	Arabidopsis thaliana	Formin_3	320-463
A0A1P8B463.1/321-431	A0A1P8B463	Arabidopsis thaliana	ATHAL	Arabidopsis thaliana	Formin_3	321-431
A0A1P8BD82.1/1215-1588	A0A1P8BD82	Arabidopsis thaliana	ATHAL	Arabidopsis thaliana	Formin-like_protein	1215-1588
A0A1P8BD84.1/1429-1644	A0A1P8BD84	Arabidopsis thaliana	ATHAL	Arabidopsis thaliana	Formin-like_protein	1429-1644
A0A1P8BD84.1/1237-1415	A0A1P8BD84	Arabidopsis thaliana	ATHAL	Arabidopsis thaliana	Formin-like_protein	1237-1415
A0A1P8BDL7.1/482-818	A0A1P8BDL7	Arabidopsis thaliana	ATHAL	Arabidopsis thaliana	Formin-like_protein	482-818
A0A1P8BDL7.1/125-481	A0A1P8BDL7	Arabidopsis thaliana	ATHAL	Arabidopsis thaliana	Formin-like_protein	125-481
A0A1P8BH35.1/449-764	A0A1P8BH35	Arabidopsis thaliana	ATHAL	Arabidopsis thaliana	Formin-like_protein	449-764
A0A1P8BH35.1/53-273	A0A1P8BH35	Arabidopsis thaliana	ATHAL	Arabidopsis thaliana	Formin-like_protein	53-273
A0A1P8BH35.1/285-449	A0A1P8BH35	Arabidopsis thaliana	ATHAL	Arabidopsis thaliana	Formin-like_protein	285-449
A0A1R7T3E6.1/48-412	A0A1R7T3E6	Arabidopsis thaliana	ATHAL	Arabidopsis thaliana	Formin-like_protein	48-412
A0A1R7T3E7.1/189-553	A0A1R7T3E7	Arabidopsis thaliana	ATHAL	Arabidopsis thaliana	Formin-like_protein	189-553
F4JJE8.2/321-464	F4JJE8	Arabidopsis thaliana	ATHAL	Arabidopsis thaliana	Formin_3	321-464
F4K851.1/169-519	F4K851	Arabidopsis thaliana	ATHAL	Arabidopsis thaliana	Formin-like_protein	169-519
O04532.1/297-707	O04532	Arabidopsis thaliana	ATHAL	Arabidopsis thaliana	Formin-like_protein_8	297-707
O22824.1/438-839	O22824	Arabidopsis thaliana	ATHAL	Arabidopsis thaliana	Formin-like_protein_2	438-839
O23373.3/321-722	O23373	Arabidopsis thaliana	ATHAL	Arabidopsis thaliana	Formin-like_protein_3	321-722
O48682.2/303-713	O48682	Arabidopsis thaliana	ATHAL	Arabidopsis thaliana	Formin-like_protein_4	303-713
P0C5K2.1/53-280	P0C5K2	Arabidopsis thaliana	ATHAL	Arabidopsis thaliana	Formin-like_protein_15a	53-280
P0C5K2.1/288-402	P0C5K2	Arabidopsis thaliana	ATHAL	Arabidopsis thaliana	Formin-like_protein_15a	288-402
P0C5K3.1/2-325	P0C5K3	Arabidopsis thaliana	ATHAL	Arabidopsis thaliana	Putative_formin-like_protein_15b	2-325
P0C5K4.1/125-426	P0C5K4	Arabidopsis thaliana	ATHAL	Arabidopsis thaliana	Putative_formin-like_protein_21a	125-426
P0C5K5.1/8-354	P0C5K5	Arabidopsis thaliana	ATHAL	Arabidopsis thaliana	Formin-like_protein_21b	8-354
Q8GX37.2/414-774	Q8GX37	Arabidopsis thaliana	ATHAL	Arabidopsis thaliana	Formin-like_protein_9	414-774
Q94B77.2/433-840	Q94B77	Arabidopsis thaliana	ATHAL	Arabidopsis thaliana	Formin-like_protein_5	433-840
Q9C6S1.3/810-1182	Q9C6S1	Arabidopsis thaliana	ATHAL	Arabidopsis thaliana	Formin-like_protein_14	810-1182
Q9C7S1.2/1-129	Q9C7S1	Arabidopsis thaliana	ATHAL	Arabidopsis thaliana	Formin-like_protein_12	1-129
Q9FF14.1/68-437	Q9FF14	Arabidopsis thaliana	ATHAL	Arabidopsis thaliana	Formin-like_protein_19	68-437
Q9FF15.2/182-546	Q9FF15	Arabidopsis thaliana	ATHAL	Arabidopsis thaliana	Formin-like_protein_16	182-546
Q9FJX6.1/452-842	Q9FJX6	Arabidopsis thaliana	ATHAL	Arabidopsis thaliana	Formin-like_protein_6	452-842
Q9FLQ7.3/1237-1610	Q9FLQ7	Arabidopsis thaliana	ATHAL	Arabidopsis thaliana	Formin-like_protein_20	1237-1610
Q9LH02.2/86-461	Q9LH02	Arabidopsis thaliana	ATHAL	Arabidopsis thaliana	Formin-like_protein_17	86-461
Q9LVN1.3/830-1201	Q9LVN1	Arabidopsis thaliana	ATHAL	Arabidopsis thaliana	Formin-like_protein_13	830-1201
Q9MA60.1/461-862	Q9MA60	Arabidopsis thaliana	ATHAL	Arabidopsis thaliana	Formin-like_protein_11	461-862
Q9SE97.1/588-985	Q9SE97	Arabidopsis thaliana	ATHAL	Arabidopsis thaliana	Formin-like_protein_1	588-985
Q9SK28.3/735-1110	Q9SK28	Arabidopsis thaliana	ATHAL	Arabidopsis thaliana	Formin-like_protein_18	735-1110
Q9SRR2.1/469-828	Q9SRR2	Arabidopsis thaliana	ATHAL	Arabidopsis thaliana	Formin-like_protein_10	469-828
Q9XIE0.1/453-859	Q9XIE0	Arabidopsis thaliana	ATHAL	Arabidopsis thaliana	Formin-like_protein_7	453-859
A0A0A0MQU1.1/22-389	A0A0A0MQU1	Homo sapiens	HSAPI	Homo sapiens	Inverted_formin-2	22-389
A0A0A0MR62.1/287-621	A0A0A0MR62	Homo sapiens	HSAPI	Homo sapiens	Formin-like_protein_1	287-621
A0A0A0MTF8.1/9-149	A0A0A0MTF8	Homo sapiens	HSAPI	Homo sapiens	Formin-2	9-149
A0A0A0MTS9.1/1-360	A0A0A0MTS9	Homo sapiens	HSAPI	Homo sapiens	FH1/FH2_domain-containing_protein_3	1-360
A0A0G2JH68.1/769-1146	A0A0G2JH68	Homo sapiens	HSAPI	Homo sapiens	Protein_diaphanous_homolog_1	769-1146
A0A0J9YYF7.1/595-978	A0A0J9YYF7	Homo sapiens	HSAPI	Homo sapiens	Disheveled-associated_activator_of_morphogenesis_2	595-978
A0A140T8Z0.1/760-1137	A0A140T8Z0	Homo sapiens	HSAPI	Homo sapiens	Protein_diaphanous_homolog_1	760-1137
A4D2P6.2/820-1188	A4D2P6	Homo sapiens	HSAPI	Homo sapiens	Delphilin	820-1188
A6NML8.3/628-1003	A6NML8	Homo sapiens	HSAPI	Homo sapiens	Diaphanous_homolog_2_(Drosophila),_isoform_CRA_c	628-1003
B0QZD5.1/1-99	B0QZD5	Homo sapiens	HSAPI	Homo sapiens	Formin-2	1-99
C9IZY8.1/1-357	C9IZY8	Homo sapiens	HSAPI	Homo sapiens	Formin-like_protein_2	1-357
C9J5F6.1/629-997	C9J5F6	Homo sapiens	HSAPI	Homo sapiens	Delphilin	629-997
C9J6U3.3/635-1010	C9J6U3	Homo sapiens	HSAPI	Homo sapiens	Protein_diaphanous_homolog_2	635-1010
C9JNS8.1/636-1004	C9JNS8	Homo sapiens	HSAPI	Homo sapiens	Delphilin	636-1004
F8W1F5.1/561-925	F8W1F5	Homo sapiens	HSAPI	Homo sapiens	Formin-like_protein_3	561-925
H0YLM7.1/1-173	H0YLM7	Homo sapiens	HSAPI	Homo sapiens	Formin-1	1-173
H0YM30.1/874-1265	H0YM30	Homo sapiens	HSAPI	Homo sapiens	Formin-1	874-1265
H9KV28.2/725-1102	H9KV28	Homo sapiens	HSAPI	Homo sapiens	Protein_diaphanous_homolog_1	725-1102
J3KTH7.1/2-104	J3KTH7	Homo sapiens	HSAPI	Homo sapiens	FH1/FH2_domain-containing_protein_1	2-104
K4DI95.1/628-1003	K4DI95	Homo sapiens	HSAPI	Homo sapiens	Diaphanous_homolog_2_(Drosophila),_isoform_CRA_a	628-1003
K7EJE6.1/1-328	K7EJE6	Homo sapiens	HSAPI	Homo sapiens	Formin-like_protein_1	1-328
K7EK60.1/210-576	K7EK60	Homo sapiens	HSAPI	Homo sapiens	Formin-like_protein_1	210-576
K7EKZ0.1/1-288	K7EKZ0	Homo sapiens	HSAPI	Homo sapiens	FH1/FH2_domain-containing_protein_3	1-288
K7EP24.1/96-467	K7EP24	Homo sapiens	HSAPI	Homo sapiens	FH1/FH2_domain-containing_protein_3	96-467
K7ER94.1/661-1032	K7ER94	Homo sapiens	HSAPI	Homo sapiens	FH1/FH2_domain-containing_protein_3	661-1032
O60610.2/769-1146	O60610	Homo sapiens	HSAPI	Homo sapiens	Protein_diaphanous_homolog_1	769-1146
O60879.1/628-1003	O60879	Homo sapiens	HSAPI	Homo sapiens	Protein_diaphanous_homolog_2	628-1003
O95466.3/632-998	O95466	Homo sapiens	HSAPI	Homo sapiens	Formin-like_protein_1	632-998
Q27J81.2/554-921	Q27J81	Homo sapiens	HSAPI	Homo sapiens	Inverted_formin-2	554-921
Q2V2M9.2/883-1254	Q2V2M9	Homo sapiens	HSAPI	Homo sapiens	FH1/FH2_domain-containing_protein_3	883-1254
Q68DA7.3/972-1363	Q68DA7	Homo sapiens	HSAPI	Homo sapiens	Formin-1	972-1363
Q86T65.3/595-969	Q86T65	Homo sapiens	HSAPI	Homo sapiens	Disheveled-associated_activator_of_morphogenesis_2	595-969
Q8IVF7.3/561-926	Q8IVF7	Homo sapiens	HSAPI	Homo sapiens	Formin-like_protein_3	561-926
Q96PY5.3/616-982	Q96PY5	Homo sapiens	HSAPI	Homo sapiens	Formin-like_protein_2	616-982
Q9C0D6.2/88-457	Q9C0D6	Homo sapiens	HSAPI	Homo sapiens	FH2_domain-containing_protein_1	88-457
Q9NSV4.4/636-1009	Q9NSV4	Homo sapiens	HSAPI	Homo sapiens	Protein_diaphanous_homolog_3	636-1009
Q9NZ56.4/1283-1673	Q9NZ56	Homo sapiens	HSAPI	Homo sapiens	Formin-2	1283-1673
Q9Y4D1.2/600-984	Q9Y4D1	Homo sapiens	HSAPI	Homo sapiens	Disheveled-associated_activator_of_morphogenesis_1	600-984
Q9Y613.3/616-988	Q9Y613	Homo sapiens	HSAPI	Homo sapiens	FH1/FH2_domain-containing_protein_1	616-988
A0A0A6YXK5.1/1-141	A0A0A6YXK5	Mus musculus	MMUSC	Mus musculus	FH2_domain-containing_protein_1	1-141
A0A0A6YY57.1/25-101	A0A0A6YY57	Mus musculus	MMUSC	Mus musculus	Formin-2	25-101
A0A1W2P6X3.1/633-999	A0A1W2P6X3	Mus musculus	MMUSC	Mus musculus	Formin-like_protein_1	633-999
A0A1Y7VM80.1/45-410	A0A1Y7VM80	Mus musculus	MMUSC	Mus musculus	Inverted_formin-2	45-410
A2AB60.1/627-993	A2AB60	Mus musculus	MMUSC	Mus musculus	Formin-like_1,_isoform_CRA_c	627-993
A2APV2.2/615-981	A2APV2	Mus musculus	MMUSC	Mus musculus	Formin-like_protein_2	615-981
A2AQW2.2/615-981	A2AQW2	Mus musculus	MMUSC	Mus musculus	Formin-like_protein_2	615-981
D3Z074.2/717-1094	D3Z074	Mus musculus	MMUSC	Mus musculus	Protein_diaphanous_homolog_1	717-1094
D3Z7A7.1/561-926	D3Z7A7	Mus musculus	MMUSC	Mus musculus	Formin-like_protein_3	561-926
E9PV41.1/761-1138	E9PV41	Mus musculus	MMUSC	Mus musculus	Protein_diaphanous_homolog_1	761-1138
E9PXE6.2/581-947	E9PXE6	Mus musculus	MMUSC	Mus musculus	Formin-like_protein_2	581-947
E9PXV7.1/752-1129	E9PXV7	Mus musculus	MMUSC	Mus musculus	Protein_diaphanous_homolog_1	752-1129
E9Q4U7.1/629-1004	E9Q4U7	Mus musculus	MMUSC	Mus musculus	Protein_diaphanous_homolog_2	629-1004
E9Q7P6.1/885-1276	E9Q7P6	Mus musculus	MMUSC	Mus musculus	Formin-1	885-1276
E9QLA5.1/587-952	E9QLA5	Mus musculus	MMUSC	Mus musculus	Inverted_formin-2	587-952
F6XC54.1/717-1094	F6XC54	Mus musculus	MMUSC	Mus musculus	Protein_diaphanous_homolog_1	717-1094
F8VPR2.1/615-981	F8VPR2	Mus musculus	MMUSC	Mus musculus	Formin-like_protein_2	615-981
F8WIG5.2/615-988	F8WIG5	Mus musculus	MMUSC	Mus musculus	Protein_diaphanous_homolog_3	615-988
O08808.1/752-1129	O08808	Mus musculus	MMUSC	Mus musculus	Protein_diaphanous_homolog_1	752-1129
O70566.2/625-1000	O70566	Mus musculus	MMUSC	Mus musculus	Protein_diaphanous_homolog_2	625-1000
Q05860.2/983-1410	Q05860	Mus musculus	MMUSC	Mus musculus	Formin-1	983-1410
Q0GNC1.1/589-954	Q0GNC1	Mus musculus	MMUSC	Mus musculus	Inverted_formin-2	589-954
Q0QWG9.1/812-1180	Q0QWG9	Mus musculus	MMUSC	Mus musculus	Delphilin	812-1180
Q3ULZ2.3/89-458	Q3ULZ2	Mus musculus	MMUSC	Mus musculus	FH2_domain-containing_protein_1	89-458
Q6P9Q4.3/648-1020	Q6P9Q4	Mus musculus	MMUSC	Mus musculus	FH1/FH2_domain-containing_protein_1	648-1020
Q6W4W7.1/629-1004	Q6W4W7	Mus musculus	MMUSC	Mus musculus	DIA3	629-1004
Q6ZPF4.2/561-926	Q6ZPF4	Mus musculus	MMUSC	Mus musculus	Formin-like_protein_3	561-926
Q76LL6.1/1039-1410	Q76LL6	Mus musculus	MMUSC	Mus musculus	FH1/FH2_domain-containing_protein_3	1039-1410
Q80U19.4/595-1017	Q80U19	Mus musculus	MMUSC	Mus musculus	Disheveled-associated_activator_of_morphogenesis_2	595-1017
Q8BPM0.4/600-983	Q8BPM0	Mus musculus	MMUSC	Mus musculus	Disheveled-associated_activator_of_morphogenesis_1	600-983
Q9JL04.2/1139-1529	Q9JL04	Mus musculus	MMUSC	Mus musculus	Formin-2	1139-1529
Q9JL26.1/627-993	Q9JL26	Mus musculus	MMUSC	Mus musculus	Formin-like_protein_1	627-993
Q9Z207.1/615-988	Q9Z207	Mus musculus	MMUSC	Mus musculus	Protein_diaphanous_homolog_3	615-988
S7W8F4.1/468-808	S7W8F4	Spraguea lophii	SLOPH	strain 42_110	Formin-like_protein	468-808
S7XTS3.1/400-741	S7XTS3	Spraguea lophii	SLOPH	strain 42_110	Formin_like_protein	400-741
A0A024V5A0.1/2280-2658	A0A024V5A0	Plasmodium falciparum Vietnam Oak-Knoll	PFALC	FVO	FH2_domain-containing_protein	2280-2658
A0A024VBS2.1/1246-1621	A0A024VBS2	Plasmodium falciparum Vietnam Oak-Knoll	PFALC	FVO	FH2_domain-containing_protein	1246-1621
A0A024VPF6.1/2336-2714	A0A024VPF6	Plasmodium falciparum FCH/4	PFALC	Plasmodium falciparum FCH/4	FH2_domain-containing_protein	2336-2714
A0A024VU18.1/2248-2623	A0A024VU18	Plasmodium falciparum FCH/4	PFALC	Plasmodium falciparum FCH/4	FH2_domain-containing_protein	2248-2623
A0A024VX72.1/1153-1528	A0A024VX72	Plasmodium falciparum Tanzania	PFALC	2000708	FH2_domain-containing_protein	1153-1528
A0A024W5I0.1/56-434	A0A024W5I0	Plasmodium falciparum Tanzania	PFALC	2000708	FH2_domain-containing_protein	56-434
A0A024WJJ8.1/2245-2620	A0A024WJJ8	Plasmodium falciparum MaliPS096_E11	PFALC	Plasmodium falciparum MaliPS096_E11	FH2_domain-containing_protein	2245-2620
A0A024WM12.1/2229-2607	A0A024WM12	Plasmodium falciparum MaliPS096_E11	PFALC	Plasmodium falciparum MaliPS096_E11	FH2_domain-containing_protein	2229-2607
A0A0L0CTR1.1/2308-2683	A0A0L0CTR1	Plasmodium falciparum RAJ116	PFALC	Plasmodium falciparum RAJ116	Diaphanous	2308-2683
A0A0L0CVW4.1/2357-2735	A0A0L0CVW4	Plasmodium falciparum RAJ116	PFALC	Plasmodium falciparum RAJ116	Formin_2	2357-2735
A0A0L1I4M5.1/2411-2789	A0A0L1I4M5	Plasmodium falciparum IGH-CR14	PFALC	Plasmodium falciparum IGH-CR14	Formin_2	2411-2789
A0A0L7KDN3.1/2240-2615	A0A0L7KDN3	Plasmodium falciparum	PFALC	isolate HB3	FH2_domain-containing_protein	2240-2615
A0A0L7KHX2.1/2405-2783	A0A0L7KHX2	Plasmodium falciparum	PFALC	isolate HB3	FH2_domain-containing_protein	2405-2783
A0A0L7LWB1.1/2405-2783	A0A0L7LWB1	Plasmodium falciparum	PFALC	isolate Dd2	FH2_domain-containing_protein	2405-2783
A0A0L7LWJ5.1/2302-2677	A0A0L7LWJ5	Plasmodium falciparum	PFALC	isolate Dd2	FH2_domain-containing_protein	2302-2677
Q8I3F9.1/2242-2617	Q8I3F9	Plasmodium falciparum	PFALC	isolate 3D7	Formin_1	2242-2617
Q8I5L7.1/2396-2774	Q8I5L7	Plasmodium falciparum	PFALC	isolate 3D7	Formin_2	2396-2774
W4IFD2.1/2230-2608	W4IFD2	Plasmodium falciparum NF135/5.C10	PFALC	Plasmodium falciparum NF135/5.C10	FH2_domain-containing_protein	2230-2608
W4IMX5.1/1689-2064	W4IMX5	Plasmodium falciparum NF135/5.C10	PFALC	Plasmodium falciparum NF135/5.C10	FH2_domain-containing_protein	1689-2064
W4J3E5.1/2295-2673	W4J3E5	Plasmodium falciparum	PFALC	isolate Palo Alto / Uganda	FH2_domain-containing_protein	2295-2673
W4J5T8.1/2308-2683	W4J5T8	Plasmodium falciparum	PFALC	isolate Palo Alto / Uganda	FH2_domain-containing_protein	2308-2683
W7EYE0.1/2223-2601	W7EYE0	Plasmodium falciparum	PFALC	isolate 7G8	FH2_domain-containing_protein	2223-2601
W7FHI6.1/2241-2616	W7FHI6	Plasmodium falciparum	PFALC	isolate 7G8	FH2_domain-containing_protein	2241-2616
W7J9S5.1/2294-2672	W7J9S5	Plasmodium falciparum UGT5.1	PFALC	Plasmodium falciparum UGT5.1	FH2_domain-containing_protein	2294-2672
W7JZS7.1/2242-2617	W7JZS7	Plasmodium falciparum	PFALC	isolate NF54	Formin_1	2242-2617
W7K280.1/2242-2617	W7K280	Plasmodium falciparum UGT5.1	PFALC	Plasmodium falciparum UGT5.1	FH2_domain-containing_protein	2242-2617
W7K468.1/2179-2557	W7K468	Plasmodium falciparum	PFALC	isolate NF54	FH2_domain-containing_protein	2179-2557
