## Supplemental Data File 6 for "The actin networks of chytrid fungi reveal evolutionary loss of cytoskeletal complexity in the fungal kingdom"

### Sheet: 20190815
Raw Data
Image	series	PA	S	P	C	NP	Uninterpretable	Haze	PA,S	PA,P	PA,C	PA,NP	S,P	S,C	S,NP	P,C	P,NP	C,NP	PA,S,P	PA,S,C	PA,S,NP	S,P,C	S,P,NP	P,C,NP	P,C,PA	C,NP,PA	C,NP,S	PA,S,P,C	PA,S,P,NP	S,P,C,NP	P,C,NP,PA	C,NP,PA,S	PA,S,P,C,NP
BdSpores_4DMSO_001
	1	62	0	0	19	0	67	11	0	0	9	0	0	9	0	8	0	0	0	1	0	6	0	0	0	0	0	0	0	0	0	0	0
	2 (not counted)
BdSpores_4DMSO_002
	1	34	0	0	12	0	40	11	0	0	6	0	0	7	0	4	0	0	0	1	0	3	0	0	0	0	0	0	0	0	0	0	0
	2 (not counted)
Dodo
LatB001	1	1	0	0	0	0	97	103	0	0	0	0	0	0	0	0	0	0	0	0	0	0	0	0	0	0	0	0	0	0	0	0	0
	2	2	0	0	0	0	36	57	0	0	0	0	0	0	0	0	0	0	0	0	0	0	0	0	0	0	0	0	0	0	0	0	0
Finch
CK689001	1	28	0	0	3	0	32	28	0	0	1	0	0	4	0	8	0	0	0	0	0	1	0	0	0	0	0	0	0	0	0	0	0
	2	26	0	0	7	0	42	10	0	0	0	0	0	2	0	6	0	0	0	0	0	4	0	0	0	0	0	0	0	0	0	0	0
Flamingo
SMIFH+CK666001	1	29	0	5	0	0	62	7	0	0	0	0	0	0	0	0	0	0	0	0	0	0	0	0	0	0	0	0	0	0	0	0	0
	2	30	0	3	0	0	31	17	0	2	0	0	0	0	0	0	0	0	0	0	0	0	0	0	0	0	0	0	0	0	0	0	0
Parrot
SMIFH001	1	32	0	1	0	0	22	6	0	3	0	0	0	0	0	0	0	0	0	0	0	0	0	0	0	0	0	0	0	0	0	0	0
	2	25	0	3	0	0	35	11	0	1	0	0	0	0	0	0	0	0	0	0	0	0	0	0	0	0	0	0	0	0	0	0	0
Pidgeon
EtOH001	1	30	2	0	4	0	98	17	0	0	2	0	1	0	0	1	0	0	0	0	0	1	0	0	0	0	0	0	0	0	0	0	0
	2	11	0	1	1	0	54	16	0	0	1	0	0	1	0	8	0	0	0	0	0	4	0	0	0	0	0	0	0	0	0	0	0
Turkey
CK666001	1	1	0	0	37	0	45	23	0	0	0	0	0	2	0	1	0	0	0	0	0	0	0	0	0	0	0	0	0	0	0	0	0
	2	0	0	0	21	0	82	19	0	0	2	0	0	2	0	0	0	0	0	0	0	0	0	0	0	0	0	0	0	0	0	0	0
Analyzed Data
	Total	P	%P	Normalized P	PA	%PA	Normalized PA	S	%S	Normalized S	C	%C	Normalized C
DMSO	203	21	10.3448	100	113	55.665	100	27	13.3005	100	85	41.8719	100
SMIFH2	82	8	9.7561	94.3089	61	74.3902	133.639	0	0	0	0	0	0
SMIFH+CK666	93	10	10.7527	103.943	61	65.5914	117.832	0	0	0	0	0	0
EtOH	101	16	15.8416	100	44	43.5644	100	9	8.91089	100	24	23.7624	100
LatB	163	0	0	0	3	1.84049	4.22476	0	0	0	0	0	0
CK689	128	19	14.8438	100	55	42.9688	100	11	8.59375	100	36	28.125	100
CK666	108	1	0.925926	6.23782	3	2.77778	6.46465	4	3.7037	43.0976	65	60.1852	213.992

### Sheet: 20190917
Organized Data
Image	UnBlind	PA	S	P	C	NP	Uninterpretable	Haze	PA,S	PA,P	PA,C	PA,NP	S,P	S,C	S,NP	P,C	P,NP	C,NP	PA,S,P	PA,S,C	PA,S,NP	S,P,C	S,P,NP	P,C,NP	P,C,PA	C,NP,PA	C,NP,S	PA,S,P,C	PA,S,P,NP	S,P,C,NP	P,C,NP,PA	C,NP,PA,S	PA,S,P,C,NP
7	DMSO001	29	0	0	17	0	151	15	2	0	6	0	0	9	0	16	0	0	0	0	0	26	0	0	0	0	0	0	0	0	0	0	0
9	DMSO002	34	0	0	13	0	106	12	1	0	2	0	0	13	0	5	0	0	0	2	0	21	0	0	0	0	0	0	0	0	0	0	0
1	SMIFH001	20	2	30	14	0	17	109	0	0	1	0	2	1	0	1	0	0	0	0	0	0	0	0	2	0	0	0	0	0	0	0	0
8	SMIFH003	17	0	25	8	0	35	48	0	2	1	0	1	0	0	1	0	0	0	0	0	0	0	0	0	0	0	0	0	0	0	0	0
3	Smifh+Ck666001	18	0	35	4	0	36	113	0	1	1	0	0	0	0	1	0	0	0	0	0	0	0	0	0	0	0	0	0	0	0	0	0
10	SMIFH+CK666002	11	0	26	4	0	68	132	0	1	1	0	0	0	0	0	0	0	0	0	0	0	0	0	0	0	0	0	0	0	0	0	0
6	EtOH001	32	1	3	8	0	128	21	0	0	4	0	2	12	0	23	0	0	0	1	0	17	0	0	1	0	0	2	0	0	0	0	0
12	LatB001	7	1	0	1	0	6	122	0	0	0	0	0	0	0	0	0	0	0	0	0	0	0	0	0	0	0	0	0	0	0	0	0
2	LatB002	6	0	1	1	0	11	114	0	0	1	0	0	0	0	0	0	0	0	0	0	0	0	0	0	0	0	0	0	0	0	0	0
4	CK689001	30	1	0	20	0	95	3	0	0	8	0	0	8	0	19	0	0	0	0	0	11	0	0	0	0	0	0	0	0	0	0	0
5	CK689002	15	2	1	14	0	241	26	0	0	4	0	2	10	0	18	0	0	0	0	0	13	0	0	0	0	0	0	0	0	0	0	0
13	CK689003	23	2	1	15	0	38	29	0	0	2	0	4	5	0	18	0	0	0	0	0	12	0	0	0	0	0	0	0	0	0	0	0
14	CK666001	6	13	3	45	0	57	69	0	0	0	0	0	6	0	0	0	0	0	0	0	0	0	0	0	0	0	0	0	0	0	0	0
11	CK666002	6	2	0	73	0	43	36	0	0	3	0	0	13	0	1	0	0	0	0	0	0	0	0	0	0	0	0	0	0	0	0	0
Analyzed Data
	Total	P	%P	Normalized P	PA	%PA	Normalized PA	S	%S	Normalized S	C	%C	Normalized C
DMSO	223	68	30.4933	100	76	34.0807	100	74	33.1839	100	130	58.296	100
SMIFH	285	64	22.4561	73.6429	43	15.0877	44.2705	6	2.10526	6.34424	29	10.1754	17.4548
SMIFH+CK666	276	64	23.1884	76.0443	33	11.9565	35.083	0	0	0	11	3.98551	6.83668
EtOH	127	48	37.7953	100	40	31.4961	100	35	27.5591	100	68	53.5433	100
LatB	254	1	0.393701	1.04167	14	5.51181	17.5	1	0.393701	1.42857	3	1.1811	2.20588
CK689	316	99	31.3291	100	82	25.9494	100	74	23.4177	100	177	56.0127	100
CK666	276	4	1.44928	4.62597	15	5.43478	20.9438	12	4.34783	18.5664	141	51.087	91.2061

### Sheet: 20191122
Organized Data
Image	Unblind	series	PA	S	P	C	NP	Uninterpretable	Haze	PA,S	PA,P	PA,C	PA,NP	S,P	S,C	S,NP	P,C	P,NP	C,NP	PA,S,P	PA,S,C	PA,S,NP	S,P,C	S,P,NP	P,C,NP	P,C,PA	C,NP,PA	C,NP,S	PA,S,P,C	PA,S,P,NP	S,P,C,NP	P,C,NP,PA	C,NP,PA,S	PA,S,P,C,NP
DMSO_test		image total	3	0	4	3	0	8	37	0	1	0	0	0	0	0	0	0	0	0	0	0	0	0	0	0	0	0	0	0	0	0	0	0
DMSO002		image total	15	0	9	4	0	26	92	0	0	0	0	0	0	0	2	0	0	0	0	0	0	0	0	0	0	0	0	0	0	0	0	0
DMSO003		image total	115	5	15	2	0	54	51	0	1	0	0	10	3	0	7	0	0	0	0	0	3	0	0	0	0	0	0	0	0	0	0	0
DMSO004		image total	46	1	1	12	0	29	37	0	0	0	0	0	3	0	11	0	0	0	0	0	6	0	0	0	0	0	0	0	0	0	0	0
DMSO Total		Treatment Total	179	6	29	21	0	117	217	0	2	0	0	10	6	0	20	0	0	0	0	0	9	0	0	0	0	0	0	0	0	0	0	0
SMIFH_test		image total	9	0	23	0	0	12	14	0	1	0	0	0	0	0	2	0	0	0	0	0	0	0	0	0	0	0	0	0	0	0	0	0
SMIFH001		image total	55	0	110	0	0	45	49	0	10	0	0	0	0	0	0	0	0	0	0	0	0	0	0	0	0	0	0	0	0	0	0	0
SMIFH Total		Treatment total	64	0	133	0	0	57	63	0	11	0	0	0	0	0	2	0	0	0	0	0	0	0	0	0	0	0	0	0	0	0	0	0
CK+SM_test		image total	2	0	18	0	0	4	11	0	0	0	0	0	0	0	0	0	0	0	0	0	0	0	0	0	0	0	0	0	0	0	0	0
SMIFH001		image total	13	0	73	0	0	26	70	0	4	0	0	0	0	0	0	0	0	0	0	0	0	0	0	0	0	0	0	0	0	0	0	0
CK+SM Total		Treatment total	15	0	91	0	0	30	81	0	4	0	0	0	0	0	0	0	0	0	0	0	0	0	0	0	0	0	0	0	0	0	0	0
EtOH001		image total	89	3	8	7	0	17	37	0	0	0	0	2	0	0	0	0	0	0	0	0	1	0	0	0	0	0	0	0	0	0	0	0
LatB		image total	0	0	0	0	0	12	281	0	0	0	0	0	0	0	0	0	0	0	0	0	0	0	0	0	0	0	0	0	0	0	0	0
CK689001		image total	64	6	4	10	0	38	83	0	2	0	0	2	7	0	3	0	0	0	0	0	6	0	0	0	0	0	0	0	0	0	0	0
CK666001		image total	2	0	5	27	0	44	213	0	0	0	0	0	3	0	5	0	0	0	0	0	0	0	0	0	0	0	0	0	0	0	0	0
Analyzed Data
		Total	P	%P	Normalized P	PA	%PA	Normalized PA	S	%S	Normalized S	C	%C	Normalized C
DMSO		616	70	11.3636	100	181	29.3831	100	31	5.03247	100	56	9.09091	100
SMIFH2		330	146	44.2424	389.333	75	22.7273	77.3481	0	0	0	2	0.606061	6.66667
SMIFH+CK666		221	95	42.9864	378.281	19	8.59729	29.2593	0	0	0	0	0	0
EtOH		164	11	6.70732	100	89	54.2683	100	6	3.65854	100	8	4.87805	100
LatB		293	0	0	0	0	0	0	0	0	0	0	0	0
CK689		225	17	7.55556	100	66	29.3333	100	21	9.33333	100	26	11.5556	100
CK666		299	10	3.34448	44.2652	2	0.668896	2.28033	3	1.00334	10.7501	35	11.7057	101.299
